# Host tissue proteomics reveal insights into the molecular basis of *Schistosoma haematobium*-induced bladder pathology

**DOI:** 10.1101/2021.11.23.469626

**Authors:** Derick N. M. Osakunor, Kenji Ishida, Olivia K. Lamanna, Mario Rossi, Louis Dwomoh, Michael H. Hsieh

**Affiliations:** Division of Urology, Department of Surgery, Sheikh Zayed Institute for Pediatric Surgical Innovation, Children’s National Hospital, Washington, District of Columbia, United States of America; Institute of Molecular, Cell and Systems Biology, University of Glasgow, Glasgow, Scotland, United Kingdom, Departments of Urology, Department of Pediatrics, and Department of Microbiology, Immunology, and Tropical Medicine, School of Medicine and Health Sciences, The George Washington University, Washington, District of Columbia, United States of America

**Author notes:** Department of Applied Clinical and Biotechnology Sciences, University of L’Aquila, L’Aquila, Italy (Mario Rossi).

**Keywords:** Bladder, Bladder wall injection, Mice, Proteomics, *Schistosoma haematobium*, Schistosomiasis, Urogenital schistosomiasis

## Abstract

**Background:** Urogenital schistosomiasis remains a major public health concern worldwide. In response to egg deposition, the host bladder undergoes gross and molecular morphological changes relevant for disease manifestation. However, limited mechanistic studies to date imply that the molecular mechanisms underlying pathology have not been well-defined. We leveraged a mouse model of urogenital schistosomiasis to perform for the first time, proteome profiling of the early molecular events that occur in the bladder after exposure to *S. haematobium* eggs, and to elucidate the protein pathways involved in urogenital schistosomiasis-induced pathology.

**Methods:** Purified *S. haematobium* eggs or control vehicle were microinjected into the bladder walls of mice. Mice were sacrificed seven days post-injection and bladder proteins isolated and processed for proteome profiling using mass spectrometry.

**Results:** We demonstrate that biological processes including carcinogenesis, immune and inflammatory responses, increased protein translation or turnover, oxidative stress responses, reduced cell adhesion and epithelial barrier integrity, and increased glucose metabolism were significantly enriched in *S. haematobium* infection.

**Conclusion:** *S. haematobium* egg deposition in the bladder results in significant changes in proteins and pathways that play a role in pathology. Our findings highlight the potential bladder protein indicators for host-parasite interplay and provide new insights into the complex dynamics of pathology and characteristic bladder tissue changes in urogenital schistosomiasis. The findings will be relevant for development of improved interventions for disease control.

**Author summary:** The molecular mechanisms underlying the urinary and genital pathology from urogenital schistosomiasis have not been well-defined. This has mainly been due to limited mechanistic studies and the lack of a suitable animal model for *S. haematobium* infection. We leveraged a mouse model of urogenital schistosomiasis, along with proteomics analysis, to determine the early molecular events that occur in the bladder after exposure to *S. haematobium* eggs, and to define protein pathways that may be involved in morbidity from urogenital schistosomiasis infection. Our results show that *S. haematobium* egg deposition in the bladder results in significant changes in proteins and pathways that play a role in pathology. Biological processes including carcinogenesis, immune and inflammatory responses, increased protein translation or turnover, oxidative stress responses, reduced cell adhesion and epithelial barrier integrity, and increased glucose metabolism are significantly enriched in *S. haematobium* infection. Our findings highlight important protein indicators of host-parasite interactions in the bladder and their association with tissue changes in urogenital schistosomiasis. The findings presented here will be relevant for development of improved interventions for disease control, and contribute to realizing the 2021-2030 NTD goals by demonstrating evidence on the early events that occur during schistosome infection.
