## Supplementary material for "Host tissue proteomics reveal insights into the molecular basis of *Schistosoma haematobium*-induced bladder pathology": S4 Table

### Sheet: Sheet1
Accession	Description	Abundance_ Mean_Controls	Abundance_Mean_Cases
Q8BGZ7	Keratin, type II cytoskeletal 75	199.775
Q61765	Keratin, type I cuticular Ha1	181
Q6IMF0	Keratin, type II cuticular 87	171.75
P01845	Ig lambda-3 chain C region	162.1
Q9ERE2	Keratin, type II cuticular Hb1	145.725
Q8BFZ3	Beta-actin-like protein 2	132.4
P01872	Immunoglobulin heavy constant mu	129.325
P01592	Immunoglobulin J chain	128.9
P63054	Calmodulin regulator protein PCP4	128.225
Q9R1Q8	Transgelin-3	126.35
Q9ER97	Neuroglobin	125.325
P07310	Creatine kinase M-type	123.6
Q0VBF8	Protein stum homolog	123.6
P56565	Protein S100-A1	122.725
P21550	Beta-enolase	122.7
P46660	Alpha-internexin	121.7
P06330	Ig heavy chain V region AC38 205.12	120.95
Q61897	Keratin, type I cuticular Ha3-II	120.825
P62881	Guanine nucleotide-binding protein subunit beta-5	120.7
P54869	Hydroxymethylglutaryl-CoA synthase, mitochondrial	119.85
P51576	P2X purinoceptor	119.45
P01867	Ig gamma-2B chain C region	119.25
O08638-2	Isoform 2 of Myosin-11	119.2
O88492	Perilipin-4	118.975
Q8R2G4	Ecto-ADP-ribosyltransferase 3	118.75
P12242	Mitochondrial brown fat uncoupling protein		196.125
P13707	Glycerol-3-phosphate dehydrogenase [NAD(+)], cytoplasmic		180.65
P51437	Cathelicidin antimicrobial peptide		180.525
P97457	Myosin regulatory light chain 2, skeletal muscle isoform		180.2
P01132	Pro-epidermal growth factor		179.425
Q91X17	Uromodulin		179.325
P07744	Keratin, type II cytoskeletal		173.8
P15864	Histone H1.2		173.075
Q5SX40	Myosin-1 OS		172.15
Q8R2S8	CD177 antigen		169.05
P49290	Eosinophil peroxidase		168.975
P43275	Histone H1.1		168.925
Q64444	Carbonic anhydrase 4		167.5
P11247	Myeloperoxidase		166.05
P35174	Stefin-2		165.55
O08692	Neutrophilic granule protein		165.25
Q8VCT4	Carboxylesterase 1D		163.825
P43277	Histone H1.3		163.725
P28293	Cathepsin G		162.85
Q9Z2V4	Phosphoenolpyruvate carboxykinase, cytosolic [GTP]		162.825
P11672	Neutrophil gelatinase-associated lipocalin		162.575
P43276	Histone H1.5		162.425
Q8CGN5	Perilipin-1		162.225
P11034	Mast cell protease 1		161.7
Q61646	Haptoglobin		161.475
