## Supplementary material for "Host tissue proteomics reveal insights into the molecular basis of *Schistosoma haematobium*-induced bladder pathology": S8 Table

### Sheet: volcano
Accession	Description	FC	log2(FC)	p.ajusted	-LOG10(p)
O35425	Bcl-2-related ovarian killer protein OS=Mus musculus OX=10090 GN=Bok PE=1 SV=1	0.76118	-0.39369	0.049654	1.304
O54890	Integrin beta-3 OS=Mus musculus OX=10090 GN=Itgb3 PE=1 SV=2	0.8325	-0.26448	0.041025	1.387
P11531	Dystrophin OS=Mus musculus OX=10090 GN=Dmd PE=1 SV=3	0.75043	-0.41421	0.046369	1.3338
P18653	Ribosomal protein S6 kinase alpha-1 OS=Mus musculus OX=10090 GN=Rps6ka1 PE=1 SV=1	1.3542	0.43742	0.04298	1.3667
P18872-2	Isoform Alpha-2 of Guanine nucleotide-binding protein G(o) subunit alpha OS=Mus musculus OX=10090 GN=Gnao1	0.74727	-0.42029	0.046369	1.3338
P47962	60S ribosomal protein L5 OS=Mus musculus OX=10090 GN=Rpl5 PE=1 SV=3	1.3908	0.47594	0.046369	1.3338
P48758	Carbonyl reductase [NADPH] 1 OS=Mus musculus OX=10090 GN=Cbr1 PE=1 SV=3	0.79932	-0.32315	0.045122	1.3456
P58022	Lysyl oxidase homolog 2 OS=Mus musculus OX=10090 GN=Loxl2 PE=1 SV=2	1.265	0.33917	0.046369	1.3338
P59024	Peptidyl-prolyl cis-trans isomerase FKBP14 OS=Mus musculus OX=10090 GN=Fkbp14 PE=1 SV=1	1.3623	0.446	0.045402	1.3429
P59913	Protein-L-isoaspartate O-methyltransferase domain-containing protein 1 OS=Mus musculus OX=10090 GN=Pcmtd1 PE=1 SV=1	0.73047	-0.4531	0.037538	1.4255
P61255	60S ribosomal protein L26 OS=Mus musculus OX=10090 GN=Rpl26 PE=1 SV=1	1.3172	0.39746	0.045402	1.3429
P62301	40S ribosomal protein S13 OS=Mus musculus OX=10090 GN=Rps13 PE=1 SV=2	1.2885	0.36564	0.041025	1.387
P62830	60S ribosomal protein L23 OS=Mus musculus OX=10090 GN=Rpl23 PE=1 SV=1	1.277	0.35273	0.041025	1.387
P62881	Guanine nucleotide-binding protein subunit beta-5 OS=Mus musculus OX=10090 GN=Gnb5 PE=1 SV=1	0.69283	-0.52942	0.046369	1.3338
P70677	Caspase-3 OS=Mus musculus OX=10090 GN=Casp3 PE=1 SV=1	1.4519	0.53799	0.045402	1.3429
P97351	40S ribosomal protein S3a OS=Mus musculus OX=10090 GN=Rps3a PE=1 SV=3	1.2801	0.35625	0.045402	1.3429
P98078	Disabled homolog 2 OS=Mus musculus OX=10090 GN=Dab2 PE=1 SV=2	1.462	0.54798	0.045402	1.3429
Q01721	Growth arrest-specific protein 1 OS=Mus musculus OX=10090 GN=Gas1 PE=1 SV=2	0.8099	-0.30419	0.037538	1.4255
Q06180	Tyrosine-protein phosphatase non-receptor type 2 OS=Mus musculus OX=10090 GN=Ptpn2 PE=1 SV=2	1.2909	0.36842	0.045402	1.3429
Q08481	Platelet endothelial cell adhesion molecule OS=Mus musculus OX=10090 GN=Pecam1 PE=1 SV=1	1.2494	0.32128	0.046369	1.3338
Q3V3R4	Integrin alpha-1 OS=Mus musculus OX=10090 GN=Itga1 PE=1 SV=2	0.74978	-0.41546	0.045402	1.3429
Q5DU57	Spermatogenesis-associated protein 13 OS=Mus musculus OX=10090 GN=Spata13 PE=1 SV=2	0.78065	-0.35725	0.045402	1.3429
Q60963	Platelet-activating factor acetylhydrolase OS=Mus musculus OX=10090 GN=Pla2g7 PE=1 SV=2	1.5128	0.59725	0.045402	1.3429
Q61738	Integrin alpha-7 OS=Mus musculus OX=10090 GN=Itga7 PE=1 SV=3	0.75834	-0.39909	0.041604	1.3809
Q61810	Latent-transforming growth factor beta-binding protein 3 OS=Mus musculus OX=10090 GN=Ltbp3 PE=1 SV=4	1.2391	0.30929	0.046369	1.3338
Q64012-2	Isoform 1 of RNA-binding protein Raly OS=Mus musculus OX=10090 GN=Raly	1.2236	0.29112	0.045402	1.3429
Q6PER3	Microtubule-associated protein RP/EB family member 3 OS=Mus musculus OX=10090 GN=Mapre3 PE=1 SV=1	0.77917	-0.36	0.045402	1.3429
Q6ZWN5	40S ribosomal protein S9 OS=Mus musculus OX=10090 GN=Rps9 PE=1 SV=3	1.5854	0.66484	0.045402	1.3429
Q8BW10	RNA-binding protein NOB1 OS=Mus musculus OX=10090 GN=Nob1 PE=1 SV=1	1.232	0.30097	0.045402	1.3429
Q8BYJ6	TBC1 domain family member 4 OS=Mus musculus OX=10090 GN=Tbc1d4 PE=1 SV=2	1.4153	0.50112	0.045122	1.3456
Q8K182	Complement component C8 alpha chain OS=Mus musculus OX=10090 GN=C8a PE=1 SV=1	1.2621	0.3358	0.046369	1.3338
Q8R0F8	Acylpyruvase FAHD1, mitochondrial OS=Mus musculus OX=10090 GN=Fahd1 PE=1 SV=2	0.72741	-0.45916	0.037538	1.4255
Q8R1H0	Homeodomain-only protein OS=Mus musculus OX=10090 GN=Hopx PE=1 SV=1	0.77073	-0.3757	0.045402	1.3429
Q8R4Y4	Stabilin-1 OS=Mus musculus OX=10090 GN=Stab1 PE=1 SV=1	1.2858	0.36271	0.041604	1.3809
Q91VC7	Protein phosphatase 1 regulatory subunit 14A OS=Mus musculus OX=10090 GN=Ppp1r14a PE=1 SV=1	0.76246	-0.39126	0.046369	1.3338
Q91WP6	Serine protease inhibitor A3N OS=Mus musculus OX=10090 GN=Serpina3n PE=1 SV=1	1.4752	0.56094	0.046369	1.3338
Q91Z53	Glyoxylate reductase/hydroxypyruvate reductase OS=Mus musculus OX=10090 GN=Grhpr PE=1 SV=1	0.76077	-0.39446	0.045402	1.3429
Q922U1	U4/U6 small nuclear ribonucleoprotein Prp3 OS=Mus musculus OX=10090 GN=Prpf3 PE=1 SV=1	1.2472	0.31869	0.041025	1.387
Q923B6	Metalloreductase STEAP4 OS=Mus musculus OX=10090 GN=Steap4 PE=1 SV=1	1.8294	0.87138	0.047238	1.3257
Q99JR5	Tubulointerstitial nephritis antigen-like OS=Mus musculus OX=10090 GN=Tinagl1 PE=1 SV=1	0.79238	-0.33573	0.045402	1.3429
Q99K46	Ubiquitin carboxyl-terminal hydrolase 11 OS=Mus musculus OX=10090 GN=Usp11 PE=1 SV=4	0.72322	-0.4675	0.049598	1.3045
Q99KP3	Lambda-crystallin homolog OS=Mus musculus OX=10090 GN=Cryl1 PE=1 SV=3	0.8144	-0.2962	0.046369	1.3338
Q9D7A8	Armadillo repeat-containing protein 1 OS=Mus musculus OX=10090 GN=Armc1 PE=1 SV=1	0.82327	-0.28057	0.045402	1.3429
Q9D7B7	Probable glutathione peroxidase 8 OS=Mus musculus OX=10090 GN=Gpx8 PE=1 SV=1	1.2017	0.26511	0.045122	1.3456
Q9QYI3	DnaJ homolog subfamily C member 7 OS=Mus musculus OX=10090 GN=Dnajc7 PE=1 SV=2	1.2268	0.29487	0.047238	1.3257
