## Supplementary material for "Host tissue proteomics reveal insights into the molecular basis of *Schistosoma haematobium*-induced bladder pathology": S9 Table

### Sheet: correlation_pattern
Accession	Description	correlation	t-stat	p-value	FDR
P59913	Protein-L-isoaspartate O-methyltransferase domain-containing protein 1 OS=Mus musculus OX=10090 GN=Pcmtd1 PE=1 SV=1	-0.98125	-12.47	1.6253e-05	0.00061681
Q01721	Growth arrest-specific protein 1 OS=Mus musculus OX=10090 GN=Gas1 PE=1 SV=2	-0.97378	-10.486	4.4172e-05	0.00061681
Q8R0F8	Acylpyruvase FAHD1, mitochondrial OS=Mus musculus OX=10090 GN=Fahd1 PE=1 SV=2	-0.97336	-10.398	4.6333e-05	0.00061681
O54890	Integrin beta-3 OS=Mus musculus OX=10090 GN=Itgb3 PE=1 SV=2	-0.96934	-9.6635	7.0381e-05	0.00061681
Q61738	Integrin alpha-7 OS=Mus musculus OX=10090 GN=Itga7 PE=1 SV=3	-0.96343	-8.8069	0.00011895	0.00066316
P48758	Carbonyl reductase [NADPH] 1 OS=Mus musculus OX=10090 GN=Cbr1 PE=1 SV=3	-0.95765	-8.1473	0.00018385	0.00066316
Q5DU57	Spermatogenesis-associated protein 13 OS=Mus musculus OX=10090 GN=Spata13 PE=1 SV=2	-0.95148	-7.5737	0.00027536	0.00066316
Q99JR5	Tubulointerstitial nephritis antigen-like OS=Mus musculus OX=10090 GN=Tinagl1 PE=1 SV=1	-0.94718	-7.2344	0.00035399	0.00066316
Q91Z53	Glyoxylate reductase/hydroxypyruvate reductase OS=Mus musculus OX=10090 GN=Grhpr PE=1 SV=1	-0.94681	-7.2072	0.00036133	0.00066316
Q6PER3	Microtubule-associated protein RP/EB family member 3 OS=Mus musculus OX=10090 GN=Mapre3 PE=1 SV=1	-0.94478	-7.0622	0.00040361	0.00066316
Q8R1H0	Homeodomain-only protein OS=Mus musculus OX=10090 GN=Hopx PE=1 SV=1	-0.94457	-7.0475	0.00040821	0.00066316
Q9D7A8	Armadillo repeat-containing protein 1 OS=Mus musculus OX=10090 GN=Armc1 PE=1 SV=1	-0.94409	-7.0145	0.00041874	0.00066316
Q3V3R4	Integrin alpha-1 OS=Mus musculus OX=10090 GN=Itga1 PE=1 SV=2	-0.94299	-6.9402	0.00044364	0.00066316
P11531	Dystrophin OS=Mus musculus OX=10090 GN=Dmd PE=1 SV=3	-0.94022	-6.7621	0.00051053	0.00066316
P18872-2	Isoform Alpha-2 of Guanine nucleotide-binding protein G(o) subunit alpha OS=Mus musculus OX=10090 GN=Gnao1	-0.93978	-6.7354	0.00052156	0.00066316
P62881	Guanine nucleotide-binding protein subunit beta-5 OS=Mus musculus OX=10090 GN=Gnb5 PE=1 SV=1	-0.93914	-6.6963	0.00053813	0.00066316
Q91VC7	Protein phosphatase 1 regulatory subunit 14A OS=Mus musculus OX=10090 GN=Ppp1r14a PE=1 SV=1	-0.9376	-6.6048	0.0005794	0.00066316
Q99KP3	Lambda-crystallin homolog OS=Mus musculus OX=10090 GN=Cryl1 PE=1 SV=3	-0.93692	-6.5658	0.0005981	0.00066316
Q99K46	Ubiquitin carboxyl-terminal hydrolase 11 OS=Mus musculus OX=10090 GN=Usp11 PE=1 SV=4	-0.93387	-6.3964	0.00068771	0.00069678
O35425	Bcl-2-related ovarian killer protein OS=Mus musculus OX=10090 GN=Bok PE=1 SV=1	-0.93357	-6.3807	0.00069678	0.00069678
Q923B6	Metalloreductase STEAP4 OS=Mus musculus OX=10090 GN=Steap4 PE=1 SV=1	0.93549	6.4847	0.00063921	0.00066894
Q9QYI3	DnaJ homolog subfamily C member 7 OS=Mus musculus OX=10090 GN=Dnajc7 PE=1 SV=2	0.93577	6.5005	0.00063096	0.00066894
P58022	Lysyl oxidase homolog 2 OS=Mus musculus OX=10090 GN=Loxl2 PE=1 SV=2	0.93671	6.5534	0.00060421	0.00066316
Q61810	Latent-transforming growth factor beta-binding protein 3 OS=Mus musculus OX=10090 GN=Ltbp3 PE=1 SV=4	0.93672	6.554	0.00060392	0.00066316
P47962	60S ribosomal protein L5 OS=Mus musculus OX=10090 GN=Rpl5 PE=1 SV=3	0.93686	6.562	0.00059995	0.00066316
Q91WP6	Serine protease inhibitor A3N OS=Mus musculus OX=10090 GN=Serpina3n PE=1 SV=1	0.93863	6.6659	0.00055147	0.00066316
Q08481	Platelet endothelial cell adhesion molecule OS=Mus musculus OX=10090 GN=Pecam1 PE=1 SV=1	0.93889	6.6811	0.00054475	0.00066316
Q8K182	Complement component C8 alpha chain OS=Mus musculus OX=10090 GN=C8a PE=1 SV=1	0.93944	6.7148	0.00053024	0.00066316
Q06180	Tyrosine-protein phosphatase non-receptor type 2 OS=Mus musculus OX=10090 GN=Ptpn2 PE=1 SV=2	0.94282	6.9291	0.0004475	0.00066316
Q64012-2	Isoform 1 of RNA-binding protein Raly OS=Mus musculus OX=10090 GN=Raly	0.94347	6.9723	0.0004327	0.00066316
Q8BW10	RNA-binding protein NOB1 OS=Mus musculus OX=10090 GN=Nob1 PE=1 SV=1	0.94543	7.1072	0.00038992	0.00066316
Q6ZWN5	40S ribosomal protein S9 OS=Mus musculus OX=10090 GN=Rps9 PE=1 SV=3	0.9456	7.1198	0.00038617	0.00066316
P59024	Peptidyl-prolyl cis-trans isomerase FKBP14 OS=Mus musculus OX=10090 GN=Fkbp14 PE=1 SV=1	0.94642	7.1787	0.00036924	0.00066316
P70677	Caspase-3 OS=Mus musculus OX=10090 GN=Casp3 PE=1 SV=1	0.94784	7.2842	0.00034097	0.00066316
P97351	40S ribosomal protein S3a OS=Mus musculus OX=10090 GN=Rps3a PE=1 SV=3	0.94864	7.3447	0.00032588	0.00066316
Q60963	Platelet-activating factor acetylhydrolase OS=Mus musculus OX=10090 GN=Pla2g7 PE=1 SV=2	0.94893	7.3673	0.00032045	0.00066316
P98078	Disabled homolog 2 OS=Mus musculus OX=10090 GN=Dab2 PE=1 SV=2	0.94913	7.3831	0.0003167	0.00066316
P61255	60S ribosomal protein L26 OS=Mus musculus OX=10090 GN=Rpl26 PE=1 SV=1	0.9495	7.4124	0.00030992	0.00066316
Q8BYJ6	TBC1 domain family member 4 OS=Mus musculus OX=10090 GN=Tbc1d4 PE=1 SV=2	0.95577	7.9601	0.00020918	0.00066316
Q9D7B7	Probable glutathione peroxidase 8 OS=Mus musculus OX=10090 GN=Gpx8 PE=1 SV=1	0.95878	8.2653	0.0001697	0.00066316
P18653	Ribosomal protein S6 kinase alpha-1 OS=Mus musculus OX=10090 GN=Rps6ka1 PE=1 SV=1	0.96039	8.4421	0.00015078	0.00066316
Q8R4Y4	Stabilin-1 OS=Mus musculus OX=10090 GN=Stab1 PE=1 SV=1	0.96146	8.5657	0.000139	0.00066316
P62301	40S ribosomal protein S13 OS=Mus musculus OX=10090 GN=Rps13 PE=1 SV=2	0.96598	9.1491	9.5948e-05	0.00061681
Q922U1	U4/U6 small nuclear ribonucleoprotein Prp3 OS=Mus musculus OX=10090 GN=Prpf3 PE=1 SV=1	0.96667	9.2486	9.0261e-05	0.00061681
P62830	60S ribosomal protein L23 OS=Mus musculus OX=10090 GN=Rpl23 PE=1 SV=1	0.96697	9.2925	8.7872e-05	0.00061681
