## Supplementary material for "Host tissue proteomics reveal insights into the molecular basis of *Schistosoma haematobium*-induced bladder pathology": S10 Table

### Sheet: Cases-VS-Controls.GO2protein
Ontoloty	GO term	Number of Proteins	Protein members
biological_process	behavior	2	sp|P18872-2|GNAO_MOUSE;sp|P70677|CASP3_MOUSE
biological_process	biological adhesion	9	sp|O54890|ITB3_MOUSE;sp|P70677|CASP3_MOUSE;sp|P98078|DAB2_MOUSE;sp|Q06180|PTN2_MOUSE;sp|Q08481|PECA1_MOUSE;sp|Q3V3R4|ITA1_MOUSE;sp|Q61738|ITA7_MOUSE;sp|Q8R4Y4|STAB1_MOUSE;sp|Q99JR5|TINAL_MOUSE
biological_process	biological regulation	31	sp|O35425|BOK_MOUSE;sp|O54890|ITB3_MOUSE;sp|P11531|DMD_MOUSE;sp|P18653|KS6A1_MOUSE;sp|P18872-2|GNAO_MOUSE;sp|P47962|RL5_MOUSE;sp|P58022|LOXL2_MOUSE;sp|P61255|RL26_MOUSE;sp|P62301|RS13_MOUSE;sp|P62830|RL23_MOUSE;sp|P62881|GNB5_MOUSE;sp|P70677|CASP3_MOUSE;sp|P97351|RS3A_MOUSE;sp|P98078|DAB2_MOUSE;sp|Q01721|GAS1_MOUSE;sp|Q06180|PTN2_MOUSE;sp|Q08481|PECA1_MOUSE;sp|Q3V3R4|ITA1_MOUSE;sp|Q5DU57|SPT13_MO…
biological_process	cell proliferation	11	sp|O35425|BOK_MOUSE;sp|O54890|ITB3_MOUSE;sp|P18653|KS6A1_MOUSE;sp|P58022|LOXL2_MOUSE;sp|P62830|RL23_MOUSE;sp|P70677|CASP3_MOUSE;sp|P97351|RS3A_MOUSE;sp|Q01721|GAS1_MOUSE;sp|Q06180|PTN2_MOUSE;sp|Q3V3R4|ITA1_MOUSE;sp|Q61810|LTBP3_MOUSE
biological_process	cellular component organization or biogenesis	21	sp|O35425|BOK_MOUSE;sp|O54890|ITB3_MOUSE;sp|P11531|DMD_MOUSE;sp|P18872-2|GNAO_MOUSE;sp|P47962|RL5_MOUSE;sp|P58022|LOXL2_MOUSE;sp|P61255|RL26_MOUSE;sp|P62301|RS13_MOUSE;sp|P62830|RL23_MOUSE;sp|P97351|RS3A_MOUSE;sp|P98078|DAB2_MOUSE;sp|Q01721|GAS1_MOUSE;sp|Q08481|PECA1_MOUSE;sp|Q3V3R4|ITA1_MOUSE;sp|Q5DU57|SPT13_MOUSE;sp|Q60963|PAFA_MOUSE;sp|Q8BW10|NOB1_MOUSE;sp|Q8BYJ6|TBCD4_MOUSE;sp|Q8R1H0|HOP_MOUS…
biological_process	cellular process	39	sp|O35425|BOK_MOUSE;sp|O54890|ITB3_MOUSE;sp|P11531|DMD_MOUSE;sp|P18653|KS6A1_MOUSE;sp|P18872-2|GNAO_MOUSE;sp|P47962|RL5_MOUSE;sp|P48758|CBR1_MOUSE;sp|P58022|LOXL2_MOUSE;sp|P59024|FKB14_MOUSE;sp|P61255|RL26_MOUSE;sp|P62301|RS13_MOUSE;sp|P62830|RL23_MOUSE;sp|P62881|GNB5_MOUSE;sp|P70677|CASP3_MOUSE;sp|P97351|RS3A_MOUSE;sp|P98078|DAB2_MOUSE;sp|Q01721|GAS1_MOUSE;sp|Q06180|PTN2_MOUSE;sp|Q08481|PECA1_MO…
biological_process	developmental process	19	sp|O35425|BOK_MOUSE;sp|O54890|ITB3_MOUSE;sp|P11531|DMD_MOUSE;sp|P18653|KS6A1_MOUSE;sp|P18872-2|GNAO_MOUSE;sp|P48758|CBR1_MOUSE;sp|P58022|LOXL2_MOUSE;sp|P70677|CASP3_MOUSE;sp|P97351|RS3A_MOUSE;sp|P98078|DAB2_MOUSE;sp|Q01721|GAS1_MOUSE;sp|Q06180|PTN2_MOUSE;sp|Q08481|PECA1_MOUSE;sp|Q3V3R4|ITA1_MOUSE;sp|Q61738|ITA7_MOUSE;sp|Q61810|LTBP3_MOUSE;sp|Q8R1H0|HOP_MOUSE;sp|Q8R4Y4|STAB1_MOUSE;sp|Q923B6|STEA4_…
biological_process	growth	2	sp|Q01721|GAS1_MOUSE;sp|Q8R1H0|HOP_MOUSE
biological_process	immune system process	10	sp|O54890|ITB3_MOUSE;sp|P70677|CASP3_MOUSE;sp|P98078|DAB2_MOUSE;sp|Q06180|PTN2_MOUSE;sp|Q08481|PECA1_MOUSE;sp|Q3V3R4|ITA1_MOUSE;sp|Q60963|PAFA_MOUSE;sp|Q8K182|CO8A_MOUSE;sp|Q91WP6|SPA3N_MOUSE;sp|Q99JR5|TINAL_MOUSE
biological_process	localization	20	sp|O35425|BOK_MOUSE;sp|O54890|ITB3_MOUSE;sp|P11531|DMD_MOUSE;sp|P18872-2|GNAO_MOUSE;sp|P58022|LOXL2_MOUSE;sp|P61255|RL26_MOUSE;sp|P62301|RS13_MOUSE;sp|P62830|RL23_MOUSE;sp|P62881|GNB5_MOUSE;sp|P97351|RS3A_MOUSE;sp|P98078|DAB2_MOUSE;sp|Q01721|GAS1_MOUSE;sp|Q06180|PTN2_MOUSE;sp|Q08481|PECA1_MOUSE;sp|Q3V3R4|ITA1_MOUSE;sp|Q5DU57|SPT13_MOUSE;sp|Q60963|PAFA_MOUSE;sp|Q8BYJ6|TBCD4_MOUSE;sp|Q923B6|STEA4_M…
biological_process	locomotion	9	sp|O54890|ITB3_MOUSE;sp|P58022|LOXL2_MOUSE;sp|P98078|DAB2_MOUSE;sp|Q01721|GAS1_MOUSE;sp|Q06180|PTN2_MOUSE;sp|Q08481|PECA1_MOUSE;sp|Q3V3R4|ITA1_MOUSE;sp|Q5DU57|SPT13_MOUSE;sp|Q60963|PAFA_MOUSE
biological_process	metabolic process	31	sp|O35425|BOK_MOUSE;sp|O54890|ITB3_MOUSE;sp|P11531|DMD_MOUSE;sp|P18653|KS6A1_MOUSE;sp|P47962|RL5_MOUSE;sp|P48758|CBR1_MOUSE;sp|P58022|LOXL2_MOUSE;sp|P61255|RL26_MOUSE;sp|P62301|RS13_MOUSE;sp|P62830|RL23_MOUSE;sp|P70677|CASP3_MOUSE;sp|P97351|RS3A_MOUSE;sp|P98078|DAB2_MOUSE;sp|Q01721|GAS1_MOUSE;sp|Q06180|PTN2_MOUSE;sp|Q08481|PECA1_MOUSE;sp|Q3V3R4|ITA1_MOUSE;sp|Q60963|PAFA_MOUSE;sp|Q64012-2|RALY_MOU…
biological_process	multi-organism process	8	sp|P48758|CBR1_MOUSE;sp|P61255|RL26_MOUSE;sp|P62301|RS13_MOUSE;sp|P62830|RL23_MOUSE;sp|P70677|CASP3_MOUSE;sp|P97351|RS3A_MOUSE;sp|Q8R4Y4|STAB1_MOUSE;sp|Q91WP6|SPA3N_MOUSE
biological_process	multicellular organismal process	20	sp|O35425|BOK_MOUSE;sp|O54890|ITB3_MOUSE;sp|P11531|DMD_MOUSE;sp|P18653|KS6A1_MOUSE;sp|P18872-2|GNAO_MOUSE;sp|P48758|CBR1_MOUSE;sp|P58022|LOXL2_MOUSE;sp|P70677|CASP3_MOUSE;sp|P98078|DAB2_MOUSE;sp|Q01721|GAS1_MOUSE;sp|Q06180|PTN2_MOUSE;sp|Q08481|PECA1_MOUSE;sp|Q3V3R4|ITA1_MOUSE;sp|Q60963|PAFA_MOUSE;sp|Q61738|ITA7_MOUSE;sp|Q61810|LTBP3_MOUSE;sp|Q8BW10|NOB1_MOUSE;sp|Q8R1H0|HOP_MOUSE;sp|Q8R4Y4|STAB1_M…
biological_process	negative regulation of biological process	20	sp|O35425|BOK_MOUSE;sp|P11531|DMD_MOUSE;sp|P18653|KS6A1_MOUSE;sp|P18872-2|GNAO_MOUSE;sp|P47962|RL5_MOUSE;sp|P58022|LOXL2_MOUSE;sp|P61255|RL26_MOUSE;sp|P62301|RS13_MOUSE;sp|P62830|RL23_MOUSE;sp|P62881|GNB5_MOUSE;sp|P70677|CASP3_MOUSE;sp|P97351|RS3A_MOUSE;sp|P98078|DAB2_MOUSE;sp|Q01721|GAS1_MOUSE;sp|Q06180|PTN2_MOUSE;sp|Q08481|PECA1_MOUSE;sp|Q3V3R4|ITA1_MOUSE;sp|Q61810|LTBP3_MOUSE;sp|Q8R1H0|HOP_MOU…
biological_process	positive regulation of biological process	21	sp|O35425|BOK_MOUSE;sp|O54890|ITB3_MOUSE;sp|P11531|DMD_MOUSE;sp|P18653|KS6A1_MOUSE;sp|P47962|RL5_MOUSE;sp|P58022|LOXL2_MOUSE;sp|P61255|RL26_MOUSE;sp|P62830|RL23_MOUSE;sp|P70677|CASP3_MOUSE;sp|P97351|RS3A_MOUSE;sp|P98078|DAB2_MOUSE;sp|Q01721|GAS1_MOUSE;sp|Q06180|PTN2_MOUSE;sp|Q08481|PECA1_MOUSE;sp|Q3V3R4|ITA1_MOUSE;sp|Q60963|PAFA_MOUSE;sp|Q61810|LTBP3_MOUSE;sp|Q6PER3|MARE3_MOUSE;sp|Q6ZWN5|RS9_MOUS…
biological_process	regulation of biological process	30	sp|O35425|BOK_MOUSE;sp|O54890|ITB3_MOUSE;sp|P11531|DMD_MOUSE;sp|P18653|KS6A1_MOUSE;sp|P18872-2|GNAO_MOUSE;sp|P47962|RL5_MOUSE;sp|P58022|LOXL2_MOUSE;sp|P61255|RL26_MOUSE;sp|P62301|RS13_MOUSE;sp|P62830|RL23_MOUSE;sp|P62881|GNB5_MOUSE;sp|P70677|CASP3_MOUSE;sp|P97351|RS3A_MOUSE;sp|P98078|DAB2_MOUSE;sp|Q01721|GAS1_MOUSE;sp|Q06180|PTN2_MOUSE;sp|Q08481|PECA1_MOUSE;sp|Q3V3R4|ITA1_MOUSE;sp|Q5DU57|SPT13_MO…
biological_process	reproduction	2	sp|O35425|BOK_MOUSE;sp|P48758|CBR1_MOUSE
biological_process	reproductive process	2	sp|O35425|BOK_MOUSE;sp|P48758|CBR1_MOUSE
biological_process	response to stimulus	30	sp|O35425|BOK_MOUSE;sp|O54890|ITB3_MOUSE;sp|P11531|DMD_MOUSE;sp|P18653|KS6A1_MOUSE;sp|P18872-2|GNAO_MOUSE;sp|P47962|RL5_MOUSE;sp|P48758|CBR1_MOUSE;sp|P58022|LOXL2_MOUSE;sp|P61255|RL26_MOUSE;sp|P62830|RL23_MOUSE;sp|P62881|GNB5_MOUSE;sp|P70677|CASP3_MOUSE;sp|P97351|RS3A_MOUSE;sp|P98078|DAB2_MOUSE;sp|Q01721|GAS1_MOUSE;sp|Q06180|PTN2_MOUSE;sp|Q08481|PECA1_MOUSE;sp|Q3V3R4|ITA1_MOUSE;sp|Q5DU57|SPT13_MO…
biological_process	rhythmic process	1	sp|P48758|CBR1_MOUSE
biological_process	signaling	19	sp|O35425|BOK_MOUSE;sp|O54890|ITB3_MOUSE;sp|P11531|DMD_MOUSE;sp|P18653|KS6A1_MOUSE;sp|P18872-2|GNAO_MOUSE;sp|P47962|RL5_MOUSE;sp|P61255|RL26_MOUSE;sp|P62830|RL23_MOUSE;sp|P62881|GNB5_MOUSE;sp|P70677|CASP3_MOUSE;sp|P98078|DAB2_MOUSE;sp|Q01721|GAS1_MOUSE;sp|Q06180|PTN2_MOUSE;sp|Q08481|PECA1_MOUSE;sp|Q3V3R4|ITA1_MOUSE;sp|Q5DU57|SPT13_MOUSE;sp|Q61738|ITA7_MOUSE;sp|Q61810|LTBP3_MOUSE;sp|Q8R4Y4|STAB1_M…
cellular_component	cell	42	sp|O35425|BOK_MOUSE;sp|O54890|ITB3_MOUSE;sp|P11531|DMD_MOUSE;sp|P18653|KS6A1_MOUSE;sp|P18872-2|GNAO_MOUSE;sp|P47962|RL5_MOUSE;sp|P48758|CBR1_MOUSE;sp|P58022|LOXL2_MOUSE;sp|P59024|FKB14_MOUSE;sp|P59913|PCMD1_MOUSE;sp|P61255|RL26_MOUSE;sp|P62301|RS13_MOUSE;sp|P62830|RL23_MOUSE;sp|P62881|GNB5_MOUSE;sp|P70677|CASP3_MOUSE;sp|P97351|RS3A_MOUSE;sp|P98078|DAB2_MOUSE;sp|Q01721|GAS1_MOUSE;sp|Q06180|PTN2_MO…
cellular_component	cell junction	8	sp|P11531|DMD_MOUSE;sp|P47962|RL5_MOUSE;sp|P62301|RS13_MOUSE;sp|P62830|RL23_MOUSE;sp|P97351|RS3A_MOUSE;sp|P98078|DAB2_MOUSE;sp|Q08481|PECA1_MOUSE;sp|Q3V3R4|ITA1_MOUSE
cellular_component	cell part	42	sp|O35425|BOK_MOUSE;sp|O54890|ITB3_MOUSE;sp|P11531|DMD_MOUSE;sp|P18653|KS6A1_MOUSE;sp|P18872-2|GNAO_MOUSE;sp|P47962|RL5_MOUSE;sp|P48758|CBR1_MOUSE;sp|P58022|LOXL2_MOUSE;sp|P59024|FKB14_MOUSE;sp|P59913|PCMD1_MOUSE;sp|P61255|RL26_MOUSE;sp|P62301|RS13_MOUSE;sp|P62830|RL23_MOUSE;sp|P62881|GNB5_MOUSE;sp|P70677|CASP3_MOUSE;sp|P97351|RS3A_MOUSE;sp|P98078|DAB2_MOUSE;sp|Q01721|GAS1_MOUSE;sp|Q06180|PTN2_MO…
cellular_component	extracellular region	20	sp|P47962|RL5_MOUSE;sp|P48758|CBR1_MOUSE;sp|P58022|LOXL2_MOUSE;sp|P61255|RL26_MOUSE;sp|P62301|RS13_MOUSE;sp|P62830|RL23_MOUSE;sp|P97351|RS3A_MOUSE;sp|P98078|DAB2_MOUSE;sp|Q08481|PECA1_MOUSE;sp|Q3V3R4|ITA1_MOUSE;sp|Q60963|PAFA_MOUSE;sp|Q61810|LTBP3_MOUSE;sp|Q8BYJ6|TBCD4_MOUSE;sp|Q8K182|CO8A_MOUSE;sp|Q91WP6|SPA3N_MOUSE;sp|Q91Z53|GRHPR_MOUSE;sp|Q923B6|STEA4_MOUSE;sp|Q99JR5|TINAL_MOUSE;sp|Q99KP3|CRYL…
cellular_component	extracellular region part	20	sp|P47962|RL5_MOUSE;sp|P48758|CBR1_MOUSE;sp|P58022|LOXL2_MOUSE;sp|P61255|RL26_MOUSE;sp|P62301|RS13_MOUSE;sp|P62830|RL23_MOUSE;sp|P97351|RS3A_MOUSE;sp|P98078|DAB2_MOUSE;sp|Q08481|PECA1_MOUSE;sp|Q3V3R4|ITA1_MOUSE;sp|Q60963|PAFA_MOUSE;sp|Q61810|LTBP3_MOUSE;sp|Q8BYJ6|TBCD4_MOUSE;sp|Q8K182|CO8A_MOUSE;sp|Q91WP6|SPA3N_MOUSE;sp|Q91Z53|GRHPR_MOUSE;sp|Q923B6|STEA4_MOUSE;sp|Q99JR5|TINAL_MOUSE;sp|Q99KP3|CRYL…
cellular_component	macromolecular complex	19	sp|O54890|ITB3_MOUSE;sp|P11531|DMD_MOUSE;sp|P18872-2|GNAO_MOUSE;sp|P47962|RL5_MOUSE;sp|P61255|RL26_MOUSE;sp|P62301|RS13_MOUSE;sp|P62830|RL23_MOUSE;sp|P62881|GNB5_MOUSE;sp|P70677|CASP3_MOUSE;sp|P97351|RS3A_MOUSE;sp|P98078|DAB2_MOUSE;sp|Q3V3R4|ITA1_MOUSE;sp|Q60963|PAFA_MOUSE;sp|Q61738|ITA7_MOUSE;sp|Q64012-2|RALY_MOUSE;sp|Q6ZWN5|RS9_MOUSE;sp|Q8BW10|NOB1_MOUSE;sp|Q8K182|CO8A_MOUSE;sp|Q922U1|PRPF3_MOU…
cellular_component	membrane	27	sp|O35425|BOK_MOUSE;sp|O54890|ITB3_MOUSE;sp|P11531|DMD_MOUSE;sp|P18872-2|GNAO_MOUSE;sp|P47962|RL5_MOUSE;sp|P48758|CBR1_MOUSE;sp|P58022|LOXL2_MOUSE;sp|P59913|PCMD1_MOUSE;sp|P61255|RL26_MOUSE;sp|P62301|RS13_MOUSE;sp|P62830|RL23_MOUSE;sp|P62881|GNB5_MOUSE;sp|P70677|CASP3_MOUSE;sp|P98078|DAB2_MOUSE;sp|Q01721|GAS1_MOUSE;sp|Q06180|PTN2_MOUSE;sp|Q08481|PECA1_MOUSE;sp|Q3V3R4|ITA1_MOUSE;sp|Q5DU57|SPT13_MO…
cellular_component	membrane part	16	sp|O35425|BOK_MOUSE;sp|O54890|ITB3_MOUSE;sp|P11531|DMD_MOUSE;sp|P18872-2|GNAO_MOUSE;sp|P70677|CASP3_MOUSE;sp|P98078|DAB2_MOUSE;sp|Q01721|GAS1_MOUSE;sp|Q06180|PTN2_MOUSE;sp|Q08481|PECA1_MOUSE;sp|Q3V3R4|ITA1_MOUSE;sp|Q5DU57|SPT13_MOUSE;sp|Q61738|ITA7_MOUSE;sp|Q8K182|CO8A_MOUSE;sp|Q8R4Y4|STAB1_MOUSE;sp|Q923B6|STEA4_MOUSE;sp|Q9D7B7|GPX8_MOUSE
cellular_component	membrane-enclosed lumen	15	sp|P47962|RL5_MOUSE;sp|P58022|LOXL2_MOUSE;sp|P59024|FKB14_MOUSE;sp|P61255|RL26_MOUSE;sp|P62301|RS13_MOUSE;sp|P62830|RL23_MOUSE;sp|P97351|RS3A_MOUSE;sp|P98078|DAB2_MOUSE;sp|Q06180|PTN2_MOUSE;sp|Q5DU57|SPT13_MOUSE;sp|Q8BW10|NOB1_MOUSE;sp|Q8R0F8|FAHD1_MOUSE;sp|Q922U1|PRPF3_MOUSE;sp|Q99K46|UBP11_MOUSE;sp|Q9QYI3|DNJC7_MOUSE
cellular_component	organelle	35	sp|O35425|BOK_MOUSE;sp|P11531|DMD_MOUSE;sp|P18653|KS6A1_MOUSE;sp|P47962|RL5_MOUSE;sp|P48758|CBR1_MOUSE;sp|P58022|LOXL2_MOUSE;sp|P59024|FKB14_MOUSE;sp|P61255|RL26_MOUSE;sp|P62301|RS13_MOUSE;sp|P62830|RL23_MOUSE;sp|P62881|GNB5_MOUSE;sp|P70677|CASP3_MOUSE;sp|P97351|RS3A_MOUSE;sp|P98078|DAB2_MOUSE;sp|Q06180|PTN2_MOUSE;sp|Q08481|PECA1_MOUSE;sp|Q3V3R4|ITA1_MOUSE;sp|Q5DU57|SPT13_MOUSE;sp|Q61810|LTBP3_MO…
cellular_component	organelle part	25	sp|O35425|BOK_MOUSE;sp|P11531|DMD_MOUSE;sp|P18653|KS6A1_MOUSE;sp|P47962|RL5_MOUSE;sp|P58022|LOXL2_MOUSE;sp|P59024|FKB14_MOUSE;sp|P61255|RL26_MOUSE;sp|P62301|RS13_MOUSE;sp|P62830|RL23_MOUSE;sp|P62881|GNB5_MOUSE;sp|P97351|RS3A_MOUSE;sp|P98078|DAB2_MOUSE;sp|Q06180|PTN2_MOUSE;sp|Q08481|PECA1_MOUSE;sp|Q5DU57|SPT13_MOUSE;sp|Q64012-2|RALY_MOUSE;sp|Q6PER3|MARE3_MOUSE;sp|Q6ZWN5|RS9_MOUSE;sp|Q8BW10|NOB1_MO…
cellular_component	supramolecular complex	3	sp|P11531|DMD_MOUSE;sp|Q08481|PECA1_MOUSE;sp|Q6PER3|MARE3_MOUSE
cellular_component	synapse	1	sp|P11531|DMD_MOUSE
cellular_component	synapse part	1	sp|P11531|DMD_MOUSE
cellular_component	virion	1	sp|Q922U1|PRPF3_MOUSE
cellular_component	virion part	1	sp|Q922U1|PRPF3_MOUSE
molecular_function	antioxidant activity	1	sp|Q9D7B7|GPX8_MOUSE
molecular_function	binding	37	sp|O35425|BOK_MOUSE;sp|O54890|ITB3_MOUSE;sp|P11531|DMD_MOUSE;sp|P18653|KS6A1_MOUSE;sp|P18872-2|GNAO_MOUSE;sp|P47962|RL5_MOUSE;sp|P58022|LOXL2_MOUSE;sp|P59024|FKB14_MOUSE;sp|P61255|RL26_MOUSE;sp|P62301|RS13_MOUSE;sp|P62830|RL23_MOUSE;sp|P62881|GNB5_MOUSE;sp|P70677|CASP3_MOUSE;sp|P97351|RS3A_MOUSE;sp|P98078|DAB2_MOUSE;sp|Q06180|PTN2_MOUSE;sp|Q08481|PECA1_MOUSE;sp|Q3V3R4|ITA1_MOUSE;sp|Q5DU57|SPT13_M…
molecular_function	catalytic activity	19	sp|P18653|KS6A1_MOUSE;sp|P18872-2|GNAO_MOUSE;sp|P48758|CBR1_MOUSE;sp|P58022|LOXL2_MOUSE;sp|P59024|FKB14_MOUSE;sp|P59913|PCMD1_MOUSE;sp|P62881|GNB5_MOUSE;sp|P70677|CASP3_MOUSE;sp|Q06180|PTN2_MOUSE;sp|Q60963|PAFA_MOUSE;sp|Q8BW10|NOB1_MOUSE;sp|Q8R0F8|FAHD1_MOUSE;sp|Q91WP6|SPA3N_MOUSE;sp|Q91Z53|GRHPR_MOUSE;sp|Q923B6|STEA4_MOUSE;sp|Q99JR5|TINAL_MOUSE;sp|Q99K46|UBP11_MOUSE;sp|Q99KP3|CRYL1_MOUSE;sp|Q9D7…
molecular_function	molecular function regulator	9	sp|P18653|KS6A1_MOUSE;sp|P47962|RL5_MOUSE;sp|P62830|RL23_MOUSE;sp|P62881|GNB5_MOUSE;sp|P70677|CASP3_MOUSE;sp|Q5DU57|SPT13_MOUSE;sp|Q8BYJ6|TBCD4_MOUSE;sp|Q91VC7|PP14A_MOUSE;sp|Q91WP6|SPA3N_MOUSE
molecular_function	molecular transducer activity	5	sp|O54890|ITB3_MOUSE;sp|P58022|LOXL2_MOUSE;sp|P98078|DAB2_MOUSE;sp|Q8R4Y4|STAB1_MOUSE;sp|Q99JR5|TINAL_MOUSE
molecular_function	signal transducer activity	2	sp|P18872-2|GNAO_MOUSE;sp|P62881|GNB5_MOUSE
molecular_function	structural molecule activity	7	sp|P11531|DMD_MOUSE;sp|P47962|RL5_MOUSE;sp|P61255|RL26_MOUSE;sp|P62301|RS13_MOUSE;sp|P62830|RL23_MOUSE;sp|P97351|RS3A_MOUSE;sp|Q6ZWN5|RS9_MOUSE
molecular_function	transcription regulator activity	2	sp|P58022|LOXL2_MOUSE;sp|Q64012-2|RALY_MOUSE
