## Supplementary material for "Host tissue proteomics reveal insights into the molecular basis of *Schistosoma haematobium*-induced bladder pathology": S12 Table

### Sheet: Cases-VS-Controls.network.relat
protein1	protein2	protein_cluster1	protein_cluster2	score
sp|Q5DU57|SPT13_MOUSE	sp|Q9QYI3|DNJC7_MOUSE	10090.ENSMUSP00000022566	10090.ENSMUSP00000014339	165
sp|P58022|LOXL2_MOUSE	sp|Q9D7B7|GPX8_MOUSE	10090.ENSMUSP00000022660	10090.ENSMUSP00000022282	156
sp|O35425|BOK_MOUSE	sp|O54890|ITB3_MOUSE	10090.ENSMUSP00000027499	10090.ENSMUSP00000021028	549
sp|Q64012-2|RALY_MOUSE	sp|Q922U1|PRPF3_MOUSE	10090.ENSMUSP00000029120	10090.ENSMUSP00000015892	191
sp|Q99K46|UBP11_MOUSE	sp|Q922U1|PRPF3_MOUSE	10090.ENSMUSP00000033383	10090.ENSMUSP00000015892	165
sp|P59024|FKB14_MOUSE	sp|Q8BW10|NOB1_MOUSE	10090.ENSMUSP00000046070	10090.ENSMUSP00000003946	175
sp|P59024|FKB14_MOUSE	sp|Q64012-2|RALY_MOUSE	10090.ENSMUSP00000046070	10090.ENSMUSP00000029120	159
sp|P48758|CBR1_MOUSE	sp|Q99KP3|CRYL1_MOUSE	10090.ENSMUSP00000049394	10090.ENSMUSP00000022517	191
sp|P59913|PCMD1_MOUSE	sp|Q9D7A8|ARMC1_MOUSE	10090.ENSMUSP00000059261	10090.ENSMUSP00000029125	163
sp|Q01721|GAS1_MOUSE	sp|Q9D7B7|GPX8_MOUSE	10090.ENSMUSP00000064555	10090.ENSMUSP00000022282	235
sp|Q3V3R4|ITA1_MOUSE	sp|O54890|ITB3_MOUSE	10090.ENSMUSP00000077132	10090.ENSMUSP00000021028	967
sp|Q08481|PECA1_MOUSE	sp|O54890|ITB3_MOUSE	10090.ENSMUSP00000079664	10090.ENSMUSP00000021028	683
sp|Q08481|PECA1_MOUSE	sp|Q3V3R4|ITA1_MOUSE	10090.ENSMUSP00000079664	10090.ENSMUSP00000077132	212
sp|P98078|DAB2_MOUSE	sp|O54890|ITB3_MOUSE	10090.ENSMUSP00000079689	10090.ENSMUSP00000021028	398
sp|P98078|DAB2_MOUSE	sp|P58022|LOXL2_MOUSE	10090.ENSMUSP00000079689	10090.ENSMUSP00000022660	219
sp|Q61810|LTBP3_MOUSE	sp|Q9D7B7|GPX8_MOUSE	10090.ENSMUSP00000080214	10090.ENSMUSP00000022282	380
sp|Q61810|LTBP3_MOUSE	sp|Q99JR5|TINAL_MOUSE	10090.ENSMUSP00000080214	10090.ENSMUSP00000030560	241
sp|Q61810|LTBP3_MOUSE	sp|Q01721|GAS1_MOUSE	10090.ENSMUSP00000080214	10090.ENSMUSP00000064555	181
sp|P47962|RL5_MOUSE	sp|Q64012-2|RALY_MOUSE	10090.ENSMUSP00000080854	10090.ENSMUSP00000029120	192
sp|P47962|RL5_MOUSE	sp|P97351|RS3A_MOUSE	10090.ENSMUSP00000080854	10090.ENSMUSP00000029722	999
sp|P47962|RL5_MOUSE	sp|P59024|FKB14_MOUSE	10090.ENSMUSP00000080854	10090.ENSMUSP00000046070	278
sp|P47962|RL5_MOUSE	sp|P59913|PCMD1_MOUSE	10090.ENSMUSP00000080854	10090.ENSMUSP00000059261	210
sp|P70677|CASP3_MOUSE	sp|O54890|ITB3_MOUSE	10090.ENSMUSP00000091238	10090.ENSMUSP00000021028	549
sp|P70677|CASP3_MOUSE	sp|Q91WP6|SPA3N_MOUSE	10090.ENSMUSP00000091238	10090.ENSMUSP00000021506	372
sp|P70677|CASP3_MOUSE	sp|O35425|BOK_MOUSE	10090.ENSMUSP00000091238	10090.ENSMUSP00000027499	697
sp|P70677|CASP3_MOUSE	sp|Q8R4Y4|STAB1_MOUSE	10090.ENSMUSP00000091238	10090.ENSMUSP00000046199	158
sp|P70677|CASP3_MOUSE	sp|Q3V3R4|ITA1_MOUSE	10090.ENSMUSP00000091238	10090.ENSMUSP00000077132	639
sp|P70677|CASP3_MOUSE	sp|Q08481|PECA1_MOUSE	10090.ENSMUSP00000091238	10090.ENSMUSP00000079664	213
sp|Q61738|ITA7_MOUSE	sp|O54890|ITB3_MOUSE	10090.ENSMUSP00000096712	10090.ENSMUSP00000021028	988
sp|Q61738|ITA7_MOUSE	sp|Q3V3R4|ITA1_MOUSE	10090.ENSMUSP00000096712	10090.ENSMUSP00000077132	476
sp|P18653|KS6A1_MOUSE	sp|O35425|BOK_MOUSE	10090.ENSMUSP00000101514	10090.ENSMUSP00000027499	211
sp|P18653|KS6A1_MOUSE	sp|P70677|CASP3_MOUSE	10090.ENSMUSP00000101514	10090.ENSMUSP00000091238	594
sp|P18653|KS6A1_MOUSE	sp|Q61738|ITA7_MOUSE	10090.ENSMUSP00000101514	10090.ENSMUSP00000096712	409
sp|P11531|DMD_MOUSE	sp|Q922U1|PRPF3_MOUSE	10090.ENSMUSP00000109633	10090.ENSMUSP00000015892	379
sp|P11531|DMD_MOUSE	sp|O54890|ITB3_MOUSE	10090.ENSMUSP00000109633	10090.ENSMUSP00000021028	614
sp|P11531|DMD_MOUSE	sp|Q3V3R4|ITA1_MOUSE	10090.ENSMUSP00000109633	10090.ENSMUSP00000077132	636
sp|P11531|DMD_MOUSE	sp|P70677|CASP3_MOUSE	10090.ENSMUSP00000109633	10090.ENSMUSP00000091238	414
sp|P11531|DMD_MOUSE	sp|Q61738|ITA7_MOUSE	10090.ENSMUSP00000109633	10090.ENSMUSP00000096712	431
sp|P11531|DMD_MOUSE	sp|P18653|KS6A1_MOUSE	10090.ENSMUSP00000109633	10090.ENSMUSP00000101514	171
sp|Q923B6|STEA4_MOUSE	sp|Q91WP6|SPA3N_MOUSE	10090.ENSMUSP00000111081	10090.ENSMUSP00000021506	370
sp|Q923B6|STEA4_MOUSE	sp|Q9D7B7|GPX8_MOUSE	10090.ENSMUSP00000111081	10090.ENSMUSP00000022282	209
sp|Q06180|PTN2_MOUSE	sp|O54890|ITB3_MOUSE	10090.ENSMUSP00000112675	10090.ENSMUSP00000021028	534
sp|Q06180|PTN2_MOUSE	sp|P59024|FKB14_MOUSE	10090.ENSMUSP00000112675	10090.ENSMUSP00000046070	174
sp|Q06180|PTN2_MOUSE	sp|Q3V3R4|ITA1_MOUSE	10090.ENSMUSP00000112675	10090.ENSMUSP00000077132	165
sp|Q06180|PTN2_MOUSE	sp|P70677|CASP3_MOUSE	10090.ENSMUSP00000112675	10090.ENSMUSP00000091238	212
sp|Q06180|PTN2_MOUSE	sp|P18653|KS6A1_MOUSE	10090.ENSMUSP00000112675	10090.ENSMUSP00000101514	260
