## Supplementary material for "Host tissue proteomics reveal insights into the molecular basis of *Schistosoma haematobium*-induced bladder pathology": S13 Table

### Sheet: Cases-VS-Controls.protein2subce
SeqID	Subcellular_location
sp|O35425|BOK_MOUSE	extr
sp|O54890|ITB3_MOUSE	extr
sp|P11531|DMD_MOUSE	nucl
sp|P18653|KS6A1_MOUSE	nucl
sp|P18872-2|GNAO_MOUSE	mito
sp|P47962|RL5_MOUSE	nucl
sp|P48758|CBR1_MOUSE	mito
sp|P58022|LOXL2_MOUSE	extr
sp|P59024|FKB14_MOUSE	extr
sp|P59913|PCMD1_MOUSE	cyto_nucl
sp|P61255|RL26_MOUSE	nucl
sp|P62301|RS13_MOUSE	cyto
sp|P62830|RL23_MOUSE	cyto
sp|P62881|GNB5_MOUSE	nucl
sp|P70677|CASP3_MOUSE	cyto
sp|P97351|RS3A_MOUSE	nucl
sp|P98078|DAB2_MOUSE	nucl
sp|Q01721|GAS1_MOUSE	extr
sp|Q06180|PTN2_MOUSE	cyto
sp|Q08481|PECA1_MOUSE	plas
sp|Q3V3R4|ITA1_MOUSE	plas
sp|Q5DU57|SPT13_MOUSE	nucl
sp|Q60963|PAFA_MOUSE	extr
sp|Q61738|ITA7_MOUSE	extr_plas
sp|Q61810|LTBP3_MOUSE	extr
sp|Q64012-2|RALY_MOUSE	nucl
sp|Q6PER3|MARE3_MOUSE	cyto
sp|Q6ZWN5|RS9_MOUSE	cyto
sp|Q8BW10|NOB1_MOUSE	cyto
sp|Q8BYJ6|TBCD4_MOUSE	nucl
sp|Q8K182|CO8A_MOUSE	extr
sp|Q8R0F8|FAHD1_MOUSE	mito
sp|Q8R1H0|HOP_MOUSE	cyto
sp|Q8R4Y4|STAB1_MOUSE	plas
sp|Q91VC7|PP14A_MOUSE	mito
sp|Q91WP6|SPA3N_MOUSE	E.R.
sp|Q91Z53|GRHPR_MOUSE	mito
sp|Q922U1|PRPF3_MOUSE	nucl
sp|Q923B6|STEA4_MOUSE	plas
sp|Q99JR5|TINAL_MOUSE	extr
sp|Q99K46|UBP11_MOUSE	cyto_nucl
sp|Q99KP3|CRYL1_MOUSE	extr
sp|Q9D7A8|ARMC1_MOUSE	nucl
sp|Q9D7B7|GPX8_MOUSE	extr
sp|Q9QYI3|DNJC7_MOUSE	cyto
